# Thymic selection of the T cell receptor repertoire is biased toward autoimmunity in females

**DOI:** 10.1101/2025.01.21.633929

**Authors:** Hélène Vantomme, Valentin Quiniou, Leslie Adda, Charline Jouannet, Vanessa Mhanna, Céline Albalaa, Pierre Barennes, Nicolas Coatnoan, Vimala Diderot, Johanna Dubois, Gwladys Fourcade, Kenz Le Gouge, Otriv Frédéric Nguekap Tchoumba, Martin Pezous, Paul Stys, Adrien Six, Encarnita Mariotti-Ferrandiz, David Klatzmann

## Abstract

Women represent about 80% of patients with autoimmune diseases. This may partly result from sex-based differences in T cell receptor (TCR) selection during thymocyte development, potentially influenced by hormones and the lower expression of the Autoimmune Regulator (AIRE) transcription factor in females.

To investigate this, we analyzed sex-specific differences in TCR generation and selection. We examined TCR repertoires in double-positive thymocytes and single-positive thymic cells, including CD8⁺ and CD4⁺ effector T cells and regulatory T cells (Tregs), derived from male and female organ donors. Minimal sex-based differences were observed in V and J gene usage, and there were no notable differences in TCR repertoire diversity, complementarity-determining region 3 (CDR3) length, amino acid composition, or network structure. No TCR sequences were exclusive to either sex.

However, female effector T cells exhibited a significantly higher prevalence of TCRs specific to self-antigens implicated in autoimmunity compared to males, while female Tregs showed a reduced frequency of such TCRs. These differences were not observed for TCRs targeting self-antigens unrelated to autoimmunity or antigens associated with cancer or viruses.

Our findings identify a sex-specific imbalance in thymic selection of TCRs with autoimmunity-associated specificities, providing mechanistic insight into the increased susceptibility of women to autoimmune diseases.
