## Supplementary Table 3 for "Thymic selection of the T cell receptor repertoire is biased toward autoimmunity in females"

### Sheet: eLife_suppTable_DatasetStats
sample_id	subject_id	sex	age (yrs)	cell subset	cell number	chain	total clonotype number	total unique clonotype number
cdna153	2	Male	21	CD8	476247	TRA	1582330	70101
cdna153	2	Male	21	CD8	476247	TRB	359830	91700
cdna154	2	Male	21	DP	37836	TRA	670449	9924
cdna154	2	Male	21	DP	37836	TRB	244201	11775
cdna155	2	Male	21	CD4Teff	927003	TRA	1729101	80925
cdna155	2	Male	21	CD4Teff	927003	TRB	399253	123275
cdna156	2	Male	21	CD4Treg	22349	TRA	612682	7018
cdna156	2	Male	21	CD4Treg	22349	TRB	204830	8756
cdna157	22	Male	66	CD8	186697	TRA	1378857	69207
cdna157	22	Male	66	CD8	186697	TRB	341482	68928
cdna158	22	Male	66	DP	227159	TRA	939241	41650
cdna158	22	Male	66	DP	227159	TRB	786405	85644
cdna159	22	Male	66	CD4Teff	128869	TRA	1797786	67855
cdna159	22	Male	66	CD4Teff	128869	TRB	450465	65459
cdna160	22	Male	66	CD4Treg	24291	TRA	1747539	10802
cdna160	22	Male	66	CD4Treg	24291	TRB	518762	11898
cdna161	23	Female	60	CD8	180573	TRA	602367	31193
cdna161	23	Female	60	CD8	180573	TRB	189259	47980
cdna162	23	Female	60	DP	4365582	TRA	735606	66601
cdna162	23	Female	60	DP	4365582	TRB	354032	151963
cdna163	23	Female	60	CD4Teff	258584	TRA	459889	18633
cdna163	23	Female	60	CD4Teff	258584	TRB	209360	43628
cdna164	23	Female	60	CD4Treg	147910	TRA	336765	13639
cdna164	23	Female	60	CD4Treg	147910	TRB	122405	28349
cdna169	25	Male	23	CD8	3229943	TRA	1780593	238629
cdna169	25	Male	23	CD8	3229943	TRB	231622	137396
cdna170	25	Male	23	DP	3678956	TRA	1693323	126704
cdna170	25	Male	23	DP	3678956	TRB	508964	245359
cdna171	25	Male	23	CD4Teff	1146489	TRA	547658	48740
cdna171	25	Male	23	CD4Teff	1146489	TRB	146149	65588
cdna172	25	Male	23	CD4Treg	182247	TRA	81516	4287
cdna172	25	Male	23	CD4Treg	182247	TRB	21190	7243
cdna173	26	Male	19	CD8	543941	TRA	647875	77418
cdna173	26	Male	19	CD8	543941	TRB	97758	42506
cdna174	26	Male	19	DP	70701	TRA	555865	6074
cdna174	26	Male	19	DP	70701	TRB	320430	19889
cdna175	26	Male	19	CD4Teff	1542750	TRA	1500161	133473
cdna175	26	Male	19	CD4Teff	1542750	TRB	199859	82524
cdna176	26	Male	19	CD4Treg	135765	TRA	1518644	15296
cdna176	26	Male	19	CD4Treg	135765	TRB	403665	27752
cdna177	27	Male	54	CD8	52207	TRA	1284793	14315
cdna177	27	Male	54	CD8	52207	TRB	296820	19393
cdna178	27	Male	54	DP	97058	TRA	575243	12201
cdna178	27	Male	54	DP	97058	TRB	526742	24195
cdna179	27	Male	54	CD4Teff	81345	TRA	967662	6802
cdna179	27	Male	54	CD4Teff	81345	TRB	241708	12568
cdna180	27	Male	54	CD4Treg	36164	TRA	1302024	6735
cdna180	27	Male	54	CD4Treg	36164	TRB	294188	10373
cdna181	28	Male	55	CD8	52026	TRA	1330171	6659
cdna181	28	Male	55	CD8	52026	TRB	272063	10311
cdna182	28	Male	55	DP	8723	TRA	383455	1022
cdna182	28	Male	55	DP	8723	TRB	182956	2065
cdna183	28	Male	55	CD4Teff	53039	TRA	718272	13193
cdna183	28	Male	55	CD4Teff	53039	TRB	177511	17767
cdna185	29	Female	60	CD8	741469	TRA	539134	27779
cdna185	29	Female	60	CD8	741469	TRB	104127	38033
cdna186	29	Female	60	DP	1025206	TRA	449039	27671
cdna186	29	Female	60	DP	1025206	TRB	113956	44345
cdna187	29	Female	60	CD4Teff	741286	TRA	1030612	33601
cdna187	29	Female	60	CD4Teff	741286	TRB	201186	53654
cdna192	31	Female	65	CD8	185605	TRA	1503295	15459
cdna192	31	Female	65	CD8	185605	TRB	447377	37023
cdna193	31	Female	65	DP	11821	TRA	271624	1043
cdna193	31	Female	65	DP	11821	TRB	120753	1457
cdna194	31	Female	65	CD4Teff	238501	TRA	416942	17889
cdna194	31	Female	65	CD4Teff	238501	TRB	119019	33422
cdna195	31	Female	65	CD4Treg	29440	TRA	452202	3770
cdna195	31	Female	65	CD4Treg	29440	TRB	128322	5458
cdna196	32	Male	20	CD8	1012050	TRA	79253	29489
cdna196	32	Male	20	CD8	1012050	TRB	5868	4820
cdna197	32	Male	20	DP	903837	TRA	120792	2941
cdna197	32	Male	20	DP	903837	TRB	47898	10362
cdna198	32	Male	20	CD4Teff	853110	TRA	971605	31654
cdna198	32	Male	20	CD4Teff	853110	TRB	209909	58201
cdna199	32	Male	20	CD4Treg	111637	TRA	1048751	23231
cdna199	32	Male	20	CD4Treg	111637	TRB	378203	32850
cdna200	36	Male	44	CD8	115819	TRA	663814	14849
cdna200	36	Male	44	CD8	115819	TRB	402875	40325
cdna201	36	Male	44	DP	72441	TRA	622321	6422
cdna201	36	Male	44	DP	72441	TRB	610879	26548
cdna202	36	Male	44	CD4Teff	637118	TRA	386103	9629
cdna202	36	Male	44	CD4Teff	637118	TRB	229307	38168
cdna203	36	Male	44	CD4Treg	40946	TRA	216118	2746
cdna203	36	Male	44	CD4Treg	40946	TRB	127160	8077
cdna214	4	Male	19	CD8	1220287	TRA	72302	2496
cdna214	4	Male	19	CD8	1220287	TRB	22830	3528
cdna216	4	Male	19	CD4Teff	769923	TRA	63024	3400
cdna216	4	Male	19	CD4Teff	769923	TRB	22998	4594
cdna380	11	Female	28	CD8	237801	TRA	306315	10822
cdna380	11	Female	28	CD8	237801	TRB	308820	23120
cdna381	11	Female	28	DP	557781	TRA	40280	6381
cdna381	11	Female	28	DP	557781	TRB	55883	20787
cdna383	18	Female	52	CD8	134099	TRA	138377	19656
cdna383	18	Female	52	CD8	134099	TRB	123504	28628
cdna384	18	Female	52	DP	119155	TRA	84308	16413
cdna384	18	Female	52	DP	119155	TRB	76391	25720
cdna386	19	Male	28	CD8	416016	TRA	277767	55107
cdna386	19	Male	28	CD8	416016	TRB	212780	69651
cdna387	19	Male	28	DP	1720343	TRA	96504	23484
cdna387	19	Male	28	DP	1720343	TRB	148539	43514
cdna475	5	Female	23	DP	138000	TRA	101545	52060
cdna475	5	Female	23	DP	138000	TRB	107968	66924
cdna476	5	Female	23	CD4Teff	674000	TRA	249002	105901
cdna476	5	Female	23	CD4Teff	674000	TRB	200131	113490
cdna477	5	Female	23	CD8	308000	TRA	444331	145587
cdna477	5	Female	23	CD8	308000	TRB	322732	146849
cdna488	8	Female	68	CD4Teff	58600	TRA	296104	26381
cdna488	8	Female	68	CD4Teff	58600	TRB	146001	22470
cdna489	8	Female	68	CD8	28000	TRA	581353	17342
cdna489	8	Female	68	CD8	28000	TRB	477362	16527
cdna490	8	Female	68	DP	69900	TRA	277454	23424
cdna490	8	Female	68	DP	69900	TRB	442216	31315
cdna610	11	Female	28	CD4Teff	429000	TRA	312208	13706
cdna610	11	Female	28	CD4Teff	429000	TRB	601680	55199
cdna616	50	Female	4	CD4Treg	378000	TRA	426554	28558
cdna616	50	Female	4	CD4Treg	378000	TRB	778635	70549
cdna626	52	Female	0.4	CD4Treg	74000	TRA	1307898	38524
cdna626	52	Female	0.4	CD4Treg	74000	TRB	567094	41423
cdna627	29	Female	60	CD4Treg	80000	TRA	536858	115112
cdna627	29	Female	60	CD4Treg	80000	TRB	120656	55655
cdna628	50	Female	4	CD8	1570000	TRA	610555	156310
cdna628	50	Female	4	CD8	1570000	TRB	258759	136372
cdna631	51	Female	0.2	CD8	4390000	TRA	613380	221287
cdna631	51	Female	0.2	CD8	4390000	TRB	77135	58370
cdna633	50	Female	4	CD4Teff	2490000	TRA	1691708	209227
cdna633	50	Female	4	CD4Teff	2490000	TRB	937519	326704
cdna635	50	Female	4	DP	382000	TRA	499865	26927
cdna635	50	Female	4	DP	382000	TRB	743119	85714
cdna636	51	Female	0.2	CD4Treg	155000	TRA	364159	37286
cdna636	51	Female	0.2	CD4Treg	155000	TRB	331474	52899
cdna654_2	18	Female	52	CD4Teff	298425	TRA	2104581	55600
cdna654_2	18	Female	52	CD4Teff	298425	TRB	948691	82274
cdna663	51	Female	0.2	DP	3860000	TRA	1029894	213653
cdna663	51	Female	0.2	DP	3860000	TRB	649626	332560
cdna753	51	Female	0.2	CD4Teff	3690000	TRA	2524054	264301
cdna753	51	Female	0.2	CD4Teff	3690000	TRB	698074	285019
cdna754	52	Female	0.4	CD8	2910000	TRA	2207701	327479
cdna754	52	Female	0.4	CD8	2910000	TRB	921388	363999
cdna755	52	Female	0.4	DP	4140000	TRA	1354549	145733
cdna755	52	Female	0.4	DP	4140000	TRB	616806	294070
cdna757	52	Female	0.4	CD4Teff	1350000	TRA	1916621	263013
cdna757	52	Female	0.4	CD4Teff	1350000	TRB	676641	254215
cdna799	54	Male	0.4	DP	976095	TRA	594983	133279
cdna799	54	Male	0.4	DP	976095	TRB	439088	180728
cdna801	54	Male	0.4	CD8	1076871	TRA	408323	57478
cdna801	54	Male	0.4	CD8	1076871	TRB	360024	130217
cdna803	54	Male	0.4	CD4Teff	2237534	TRA	406215	81575
cdna803	54	Male	0.4	CD4Teff	2237534	TRB	214106	109384
cdna805	54	Male	0.4	CD4Treg	338931	TRA	666417	77564
cdna805	54	Male	0.4	CD4Treg	338931	TRB	710716	137109
cdna818	10	Female	58	CD4Teff	94544	TRA	283695	17152
cdna818	10	Female	58	CD4Teff	94544	TRB	272153	34498
cdna823	19	Male	28	CD4Teff	445259	TRA	881096	64609
cdna823	19	Male	28	CD4Teff	445259	TRB	569866	97790
Supplementary Table 3: Detailed sample-level overview of the thymic cohort..
For each donor and thymic subset, the table reports: donor ID, sex, age at sampling, thymocyte subset (DP, CD8 SP, CD4 Teff SP, CD4 Treg SP), number of cells sorted, and for each TCR chain (TRA and TRB), the total number of CDR3 amino acid sequences retained after preprocessing (quality filtering, length filtering, and MiXCR-based error correction) and the corresponding number of unique clonotype…
