## Supplementary Table 4 for "Thymic selection of the T cell receptor repertoire is biased toward autoimmunity in females"

### Sheet: eLife_TableSuppself_database
Self Antigen	Associated disease category	Specificity group
mart1	MAA	cancer
sf3b1	TAA	cancer
bage	MAA	cancer
insulin	DT1	autoimmune disease
magea2	MAA	cancer
cdk4	MAA	cancer
erbb2	human	Homo sapiens (human)
gcn1l1	MAA	cancer
tmem195-s3l	MAA	cancer
mll2	human	Homo sapiens (human)
ppi-15-23	DT1	autoimmune disease
ppi	DT1	autoimmune disease
ganab-s5f	MAA	cancer
ganab	human	Homo sapiens (human)
slc16a7-p6l	MAA	cancer
tkt	human	Homo sapiens (human)
cancer/testis antigen 1	MAA	cancer
bcr_abl	Chronic myeloid leukemia	cancer
pgm5	human	Homo sapiens (human)
magea4	MAA	cancer
hivep2	MAA	cancer
tyr	MAA	cancer
ndc1	MAA	cancer
wt1	TAA	cancer
abcd3	human	Homo sapiens (human)
Neoantigen	Colorectal adenocarcinoma	cancer
mbp	human	Homo sapiens (human)
titin	human	Homo sapiens (human)
pmel	MAA	cancer
magea3	MAA	cancer
afmid	human	Homo sapiens (human)
ptprn	DT1	autoimmune disease
actn4	human	Homo sapiens (human)
nos1	Cancer-related antigen	cancer
ipal2	human	Homo sapiens (human)
pla2g6	human	Homo sapiens (human)
	TAA	cancer
me1	Cancer-related antigen	cancer
or1g1	human	Homo sapiens (human)
or9q2	human	Homo sapiens (human)
or8d4	human	Homo sapiens (human)
xdr46-t3i	MAA	cancer
protein greb1 isoform x7	human	Homo sapiens (human)
sspn	human	Homo sapiens (human)
pign	human	Homo sapiens (human)
wdr46	human	Homo sapiens (human)
igrp	DT1	autoimmune disease
sec24a	MAA	cancer
sec24a-p5l	MAA	cancer
sec24a	human	Homo sapiens (human)
trpv4	human	Homo sapiens (human)
ahnak	MAA	cancer
gpr174	human	Homo sapiens (human)
ipo9	human	Homo sapiens (human)
bcl9l	Lymphoma	cancer
armt1	human	Homo sapiens (human)
kras	human	Homo sapiens (human)
braf	Cancer-related antigen	cancer
tpi	human	Homo sapiens (human)
dolpp1	human	Homo sapiens (human)
hafp	TAA	cancer
magea10	MAA	cancer
tbx3	Cancer-related antigen	cancer
ppm1f	human	Homo sapiens (human)
gbas	Cancer-related antigen	cancer
flna	human	Homo sapiens (human)
insulin (chain b)	DT1	autoimmune disease
st8sia1	human	Homo sapiens (human)
p53	TAA	cancer
ptchd4	MAA	cancer
tmem74b isoform 1	human	Homo sapiens (human)
exoc8	MAA	cancer
adgb	human	Homo sapiens (human)
tert	Cancer-related antigen	cancer
nras	Cancer-related antigen	cancer
slc15a2	human	Homo sapiens (human)
exoc3l4	human	Homo sapiens (human)
haus3	MAA	cancer
baiap3	TAA	cancer
nsdhl	MAA	cancer
nsdhl-a9v	MAA	cancer
rad51	Cancer-related antigen	cancer
epha2	TAA	cancer
ssx2	TAA	cancer
smox	MAA	cancer
smox-kla-kn	MAA	cancer
smarcd3	human	Homo sapiens (human)
shroom2	human	Homo sapiens (human)
akap13	human	Homo sapiens (human)
chd8	Cancer-related antigen	cancer
ttll12	human	Homo sapiens (human)
psa	human	Homo sapiens (human)
klk3	Cancer-related antigen	cancer
hbz	human	Homo sapiens (human)
snx24	human	Homo sapiens (human)
kat6a	Cancer-related antigen	cancer
amph	human	Homo sapiens (human)
astn1	human	Homo sapiens (human)
or5m3	human	Homo sapiens (human)
tmprss4	Cancer-related antigen	cancer
insulin precursor a1-15	DT1	autoimmune disease
magea1	MAA	cancer
elavl4	human	Homo sapiens (human)
glra1	human	Homo sapiens (human)
usp28	human	Homo sapiens (human)
kcnb2	human	Homo sapiens (human)
dhx33	human	Homo sapiens (human)
st6galnac2	human	Homo sapiens (human)
magec2	MAA	cancer
mrm1	human	Homo sapiens (human)
cd1	human	Homo sapiens (human)
porcn	MAA	cancer
znt8	DT1	autoimmune disease
bst2	human	Homo sapiens (human)
phka2-s6f	MAA	cancer
phka2	human	Homo sapiens (human)
cdkn2a	MAA	cancer
htr1f	human	Homo sapiens (human)
dpy19l4	human	Homo sapiens (human)
pabpc1	human	Homo sapiens (human)
rnf19b protein	human	Homo sapiens (human)
ins-drip	DT1	autoimmune disease
aadacl4 isoform x1	human	Homo sapiens (human)
kras	Cancer-related antigen	cancer
plcd3	human	Homo sapiens (human)
arhgap35	Colon carcinoma	cancer
dynein heavy chain 10 axonemal	human	Homo sapiens (human)
gad65	DT1	autoimmune disease
gfap	DT1	autoimmune disease
lcp1	Cancer-related antigen	cancer
igf2bp2	human	Homo sapiens (human)
gluten	CeD	autoimmune disease
plxb	Cancer-related antigen	cancer
proinsulin precursor	DT1	autoimmune disease
tbck	Cancer-related antigen	cancer
dlat	Cancer-related antigen	cancer
brap	human	Homo sapiens (human)
agl	CeD	autoimmune disease
helz2	MAA	cancer
p53	Cancer-related antigen	cancer
bcl2l1	Cancer-related antigen	cancer
tpbg	TAA	cancer
itih6	TAA	cancer
pelp1	human	Homo sapiens (human)
stox1-m3i	MAA	cancer
akap9	MAA	cancer
mrgprf	human	Homo sapiens (human)
trim16	human	Homo sapiens (human)
pde7b	MAA	cancer
teneurin-1 isoform x1	human	Homo sapiens (human)
hist1h2	Cancer-related antigen	cancer
muc5ac	Cancer-related antigen	cancer
ppp1ca	human	Homo sapiens (human)
cnksr1	Cancer-related antigen	cancer
golga3-p4l	MAA	cancer
herc1	human	Homo sapiens (human)
zdhhc7-p7l	MAA	cancer
zdhhc7	MAA	cancer
iapp	human	Homo sapiens (human)
ccnd1	Cancer-related antigen	cancer
tead1-l9f	MAA	cancer
tead1	human	Homo sapiens (human)
tpx2	Cancer-related antigen	cancer
srpx	MAA	cancer
cenpl	MAA	cancer
znt8 isoform a	human	Homo sapiens (human)
hsd17b12	human	Homo sapiens (human)
tuba1b	Cancer-related antigen	cancer
trim58	human	Homo sapiens (human)
mpv17	MAA	cancer
tead1-l8f	MAA	cancer
plxnb1	human	Homo sapiens (human)
col18a1-s8f	MAA	cancer
col18a1	Cancer-related antigen	cancer
abcb5	human	Homo sapiens (human)
or6f1	human	Homo sapiens (human)
ryr3	MAA	cancer
ryr3-e6k	MAA	cancer
psmd2	Cancer-related antigen	cancer
fndc3b	TAA	cancer
pogk	MAA	cancer
map3k2	Cancer-related antigen	cancer
zdbf2	MAA	cancer
rfc5	human	Homo sapiens (human)
gins1	human	Homo sapiens (human)
lgsn	human	Homo sapiens (human)
kif20b-s6l	MAA	cancer
her2	Cancer-related antigen	cancer
Suplemental Table 4: Annotation of self-antigens and their associated disese contexts.
This table lists the self-antigens included in the curated TCR specificity database, together with their associated diseases, when applicable and their assignment to the corresponding specificity class used in the analyses.
MAA = Melanoma associated antigen, TAA = Tumor associated antigen, DT1 = type 1 diabetes, CeD = celiac disease
